# Mucin-derived *O*-glycans supplemented to diet mitigate diverse microbiota perturbations

**DOI:** 10.1101/2020.06.09.140897

**Authors:** K. M. Pruss, A. Marcobal, A.M. Southwick, D. Dahan, S.A. Smits, J.A. Ferreyra, S.K. Higginbottom, E.D. Sonnenburg, P.C. Kashyap, B. Choudhury, L. Bode, J. L. Sonnenburg

## Abstract

Microbiota-accessible carbohydrates (MACs) are powerful modulators of microbiota composition and function. These substrates are often derived from diet, such as complex polysaccharides from plants or human milk oligosaccharides (HMOs) during breastfeeding. Host-derived mucus glycans on gut-secreted mucin proteins may serve as a continuous endogenous source of MACs for resident microbes; here we investigate the potential role of purified, orally-administered mucus glycans in maintaining a healthy microbial community. In this study, we liberated and purified *O*-linked glycans from porcine gastric mucin and assessed their efficacy in shaping the recovery of a perturbed microbiota in a mouse model. We found that porcine mucin glycans (PMGs) and HMOs enrich for taxonomically similar resident microbes. We demonstrate that PMGs aid recovery of the microbiota after antibiotic treatment, suppress *C. difficile* abundance, delay the onset of diet-induced obesity, and increase relative abundance of resident *Akkermansia muciniphila. In silico* analysis revealed that genes associated with mucus utilization are abundant and diverse in prevalent gut commensals and rare in enteric pathogens, consistent with these glycan-degrading capabilities being selected for during host development and throughout evolution of the host-microbe relationship. Importantly, we identify mucus glycans as a novel class of prebiotic compounds that can be used to mitigate perturbations to the microbiota and provide benefits to host physiology.
