## Supplemental Table 1 for "Mucin-derived *O*-glycans supplemented to diet mitigate diverse microbiota perturbations"

### Sheet: RF_classification_top20_ASVs
Random Forests classification of individual ASVs predictive of diet:
(HFD or HF supplemented with pulses of 1% PMGs in water).
	HFD	HFD + PMG	Mean Decrease Accuracy	Mean Decrease Gini	Features
1	0.0667308	0.0812476	0.0715566	3.91719	p__Firmicutes.c__Clostridia.o__Clostridiales.f__Ruminococcaceae.g__Oscillospira.s__.3
2	0.0553781	0.0419845	0.04786	2.85305	p__Firmicutes.c__Erysipelotrichi.o__Erysipelotrichales.f__Erysipelotrichaceae.g__.Eubacterium..s__dolichum.1
3	0.0229062	0.0250101	0.0234526	1.79658	p__Firmicutes.c__Erysipelotrichi.o__Erysipelotrichales.f__Erysipelotrichaceae.g__Coprobacillus.s__
4	0.0182782	0.028316	0.0224961	1.96582	p__Bacteroidetes.c__Bacteroidia.o__Bacteroidales.f__S24.7.g__.s__.1
5	0.0233156	0.0129167	0.0178473	1.28678	p__Firmicutes.c__Clostridia.o__Clostridiales.f__Lachnospiraceae.g__Blautia.s__.2
6	0.0211706	0.00919957	0.0151619	0.947305	p__Firmicutes.c__Clostridia.o__Clostridiales.f__Lachnospiraceae.g__Dorea.s__.3
7	0.0180279	0.0117138	0.0147676	1.44768	p__Bacteroidetes.c__Bacteroidia.o__Bacteroidales.f__Bacteroidaceae.g__Bacteroides.s__fragilis
8	0.0190412	0.0107244	0.0147574	1.36544	p__Bacteroidetes.c__Bacteroidia.o__Bacteroidales.f__Bacteroidaceae.g__Bacteroides.s__ovatus
9	0.0176374	0.00662459	0.0121638	0.8168	p__Firmicutes.c__Clostridia.o__Clostridiales.f__Ruminococcaceae.g__Oscillospira.s__.5
10	0.0048077	0.0200323	0.0115575	0.885067	p__Firmicutes.c__Clostridia.o__Clostridiales.f__Lachnospiraceae.g__.Ruminococcus..s__gnavus.1
11	0.00831939	0.00956897	0.00878453	0.949318	p__Bacteroidetes.c__Bacteroidia.o__Bacteroidales.f__Bacteroidaceae.g__Bacteroides.s__caccae
12	0.00445176	0.0138805	0.00851057	0.791768	p__Firmicutes.c__Clostridia.o__Clostridiales.f__Lachnospiraceae.g__Blautia.s__producta
13	0.00888566	0.00620017	0.00743805	0.857654	p__Firmicutes.c__Erysipelotrichi.o__Erysipelotrichales.f__Erysipelotrichaceae.g__Coprobacillus.s__.1
14	0.00910936	0.0042972	0.00667153	0.444583	p__Firmicutes.c__Clostridia.o__Clostridiales.f__Lachnospiraceae.g__Clostridium.s__hathewayi.1
15	0.00808381	0.00258805	0.00528061	0.406137	p__Lentisphaerae.c__.Lentisphaeria..o__Victivallales.f__Victivallaceae.g__Victivallis.s__vadensis
16	0.00670026	0.00210267	0.00443232	0.356921	p__Cyanobacteria.c__4C0d.2.o__YS2.f__.g__.s__
17	0.0028809	0.00635302	0.00443193	0.679045	p__Firmicutes.c__Clostridia.o__Clostridiales.f__Ruminococcaceae.1
18	0.00219859	0.00500219	0.00340624	0.390466	p__Bacteroidetes.c__Bacteroidia.o__Bacteroidales.f__Rikenellaceae.g__.s__.3
19	0.00408236	0.00268686	0.00339449	0.507832	p__Bacteroidetes.c__Bacteroidia.o__Bacteroidales.f__Bacteroidaceae.g__Bacteroides.s__uniformis
20	0.00508577	0.00109517	0.00314069	0.250739	p__Firmicutes.c__Erysipelotrichi.o__Erysipelotrichales.f__Erysipelotrichaceae.g__.Eubacterium..s__dolichum.2
