## Supplemental Table 2 for "Mucin-derived *O*-glycans supplemented to diet mitigate diverse microbiota perturbations"

### Sheet: Sheet1
Candidate mucin-degrading GH	Reference
GH98	Ndeh and Gilbert 2018
GH42	Tailford et. al 2015
GH85	Tailford et. al 2015
GH101	Tailford et. al 2015
GH97	Desai et. al 2016
GH84	Desai et. al 2016
GH105	Desai et. al 2016
GH109	Desai et. al 2016
GH33	Desai et. al 2016
GH2	Ndeh and Gilbert 2018
GH20	Ndeh and Gilbert 2018
GH29	Ndeh and Gilbert 2018
GH36	Ravcheev and Thiele 2017
GH95	Ndeh and Gilbert 2018
GH35	Ravcheev and Thiele 2017
GH27	Ravcheev and Thiele 2017
GH129	Ndeh and Gilbert 2018
GH89	Ndeh and Gilbert 2018
GH110	Wakinaka et. al 2013
