## Supplemental Table 3 for "Mucin-derived *O*-glycans supplemented to diet mitigate diverse microbiota perturbations"

### Sheet: list_pathogens
	HGM_species_id	species_name	representative_genome
1	OTU-20733	Yersinia frederiksenii	631.15
2	OTU-21033	Vibrio fluvialis	1.33924e+06
3	OTU-21026	Vibrio cholerae	592313
4	OTU-13575	Peptoclostridium difficile	1496.11
5	OTU-20738	Yersinia ruckeri	29486.1
6	OTU-20730	Yersinia intermedia	631.12
7	OTU-13544	Clostridioides difficile	1496.84
8	OTU-08923	Campylobacter coli	1.18338e+06
9	OTU-20723	Yersinia bercovieri	634.4
10	OTU-21093	Vibrio vulnificus	1.21906e+06
11	OTU-20991	Vibrio metoecus	1.48166e+06
12	OTU-08928	Campylobacter jejuni	32022.9
13	OTU-11697	Clostridium botulinum	941968
14	OTU-20737	Yersinia rohdei	29485.8
15	OTU-20736	Yersinia pestis	632.129
16	OTU-20729	Yersinia kristensenii	28152.8
17	OTU-08914	Campylobacter coli	195.631
18	OTU-20657	Salmonella bongori	218494
19	OTU-08924	Campylobacter coli	195.916
20	OTU-11667	Clostridium paraputrificum	29363.3
21	OTU-20734	Yersinia mollaretii	33060.8
22	OTU-21067	Vibrio parahaemolyticus	1.33803e+06
23	OTU-20732	Yersinia kristensenii	28152.2
24	OTU-20658	Salmonella enterica	57743.6
25	OTU-08935	Campylobacter upsaliensis	888826
26	OTU-11729	Clostridium perfringens	SRS344843_4
27	OTU-11666	Clostridium botulinum	SRS344843_2
28	OTU-11705	Clostridium botulinum	1.77639e+06
29	OTU-20724	Yersinia enterocolitica	630.3
30	OTU-20727	Yersinia frederiksenii	29484.4
31	OTU-22023	Pseudomonas aeruginosa	1.40256e+06
32	OTU-21035	Vibrio furnissii	903510
33	OTU-13545	Peptoclostridium difficile	1496.13
34	OTU-20720	Yersinia frederiksenii	29484.6
